# Identification of key tissue-specific, biological processes by integrating enhancer information in maize gene regulatory networks

**DOI:** 10.1101/2020.06.16.155481

**Authors:** Maud Fagny, Marieke Lydia Kuijjer, Maike Stam, Johann Joets, Olivier Turc, Julien Rozière, Stéphanie Pateyron, Anthony Venon, Clémentine Vitte

## Abstract

Enhancers are important regulators of gene expression during numerous crucial processes including tissue differentiation across development. In plants, their recent molecular characterization revealed their capacity to activate the expression of several target genes through the binding of transcription factors. Nevertheless, identifying these target genes at a genome-wide level remains a challenge, in particular in species with large genomes, where enhancers and target genes can be hundreds of kilobases away. Therefore, the contribution of enhancers to regulatory network is still poorly understood in plants. In this study, we investigate the enhancer-driven regulatory network of two maize tissues at different stages: leaves at seedling stage and husks (bracts) at flowering. Using a systems biology approach, we integrate genomic, epigenomic and transcriptomic data to model the regulatory relationship between transcription factors and their potential target genes. We identify regulatory modules specific to husk and V2-IST, and show that they are involved in distinct functions related to the biology of each tissue. We evidence enhancers exhibiting binding sites for two distinct transcription factor families (DOF and AP2/ERF) that drive the tissue-specificity of gene expression in seedling immature leaf and husk. Analysis of the corresponding enhancer sequences reveals that two different transposable element families (TIR transposon *Mutator* and MITE *Pif/Harbinger*) have shaped the regulatory network in each tissue, and that MITEs have provided new transcription factor binding sites that are involved in husk tissue-specificity.

**Significance:** Enhancers play a major role in regulating tissue-specific gene expression in higher eukaryotes, including angiosperms. While molecular characterization of enhancers has improved over the past years, identifying their target genes at the genome-wide scale remains challenging. Here, we integrate genomic, epigenomic and transcriptomic data to decipher the tissue-specific gene regulatory network controlled by enhancers at two different stages of maize leaf development. Using a systems biology approach, we identify transcription factor families regulating gene tissue-specific expression in husk and seedling leaves, and characterize the enhancers likely to be involved. We show that a large part of maize enhancers is derived from transposable elements, which can provide novel transcription factor binding sites crucial to the regulation of tissue-specific biological functions.
