## Supplementary material for "Identification of key tissue-specific, biological processes by integrating enhancer information in maize gene regulatory networks": Table_S1

### Sheet: enrichment_husk_vs_V2
Motif	TF	TF Family	p-value	adj_p-value	E-value	tests	FASTA_max	pos	neg	PWM_min	TP	%TP	FP	%FP	Enriched In	Unique to (when TFBS are unique to a tissue, sattistical tests could not be computed)
MA1327.1	ATHB23	HD-ZIP	7.76e-06	0.00341	0.177	440	1320	1320	398	1.69	318	24.09	56	14.07	Husk
MA1272.1	AT2G28810	C2C2-Dof	1.09e-05	0.00864	0.449	796	1320	1320	398	1.74	590	44.7	130	32.66	Husk
MA1213.1	ATHB21	HD-ZIP	8.01e-05	0.0246	1.28	311	1320	1320	398	1.01	264	20	47	11.81	Husk
MA1278.1	OBP1	C2C2-Dof	1.09e-05	0.00963	0.501	886	1320	1320	398	2.62	583	44.17	128	32.16	Husk
MA1274.1	OBP3	C2C2-Dof	2.88e-05	0.027	1.4	949	1320	1320	398	413	164	12.42	22	5.53	Husk
MA1238.1	ERF38	AP2/ERF	NA	NA	NA	NA	NA	NA	NA	NA	NA	NA	NA	NA	Husk	Husk
MA1365.2	AT5G47660	C2C2-Dof	NA	NA	NA	NA	NA	NA	NA	NA	NA	NA	NA	NA	Husk	Husk
MA1270.1	AT3G45610	C2C2-Dof	NA	NA	NA	NA	NA	NA	NA	NA	NA	NA	NA	NA	Husk	Husk
MA1219.1	CEJ1	AP2/ERF	NA	NA	NA	NA	NA	NA	NA	NA	NA	NA	NA	NA	Husk	Husk
MA1364.1	PIF7	bHLH	NA	NA	NA	NA	NA	NA	NA	NA	NA	NA	NA	NA	Husk	Husk
MA1373.1	IDD2	C2C2-Dof	NA	NA	NA	NA	NA	NA	NA	NA	NA	NA	NA	NA	Husk	Husk
MA1260.1	AT1G77640	AP2/ERF	NA	NA	NA	NA	NA	NA	NA	NA	NA	NA	NA	NA	Husk	Husk
MA0980.1	RAP2.10	AP2/ERF	NA	NA	NA	NA	NA	NA	NA	NA	NA	NA	NA	NA	Husk	Husk
MA1258.1	DREB2	AP2/ERF	NA	NA	NA	NA	NA	NA	NA	NA	NA	NA	NA	NA	Husk	Husk
MA1159.1	SGR5	C2C2-Dof	NA	NA	NA	NA	NA	NA	NA	NA	NA	NA	NA	NA	Husk	Husk
MA1000.2	ERF105	AP2/ERF	5.8e-09	4.2e-06	0.000218	724	398	398	1320	1.48	198	49.75	444	33.64	V2-IST
MA1231.1	ERF15	AP2/ERF	1.61e-08	1.31e-05	0.000679	811	398	398	1320	1.51	210	52.76	488	36.97	V2-IST
MA1228.1	AT4G18450	AP2/ERF	8.99e-08	7e-05	0.00364	779	398	398	1320	1.03	226	56.78	551	41.74	V2-IST
MA1244.1	ABR1	AP2/ERF	2.56e-07	0.000166	0.00864	649	398	398	1320	1.62	161	40.45	355	26.89	V2-IST
MA1264.1	ESE1	AP2/ERF	2.34e-07	0.000187	0.00974	799	398	398	1320	1.09	227	57.04	561	42.5	V2-IST
MA1247.1	AT1G28160	AP2/ERF	2.46e-07	0.000187	0.00974	761	398	398	1320	2.87	155	38.94	337	25.53	V2-IST
MA1245.1	AT2G33710	AP2/ERF	2.73e-07	0.000201	0.0105	738	398	398	1320	1.01	215	54.02	523	39.62	V2-IST
MA1262.1	ERF2	AP2/ERF	3.32e-07	0.000259	0.0135	779	398	398	1320	2	178	44.72	408	30.91	V2-IST
MA1221.1	RAP2.6	AP2/ERF	4.1e-07	0.0003	0.0156	731	398	398	1320	2.81	144	36.18	308	23.33	V2-IST
MA1239.1	ERF104	AP2/ERF	4.95e-07	0.000402	0.0209	813	398	398	1320	1.08	229	57.54	573	43.41	V2-IST
MA1252.1	PUCHI	AP2/ERF	1.32e-06	0.00101	0.0526	765	398	398	1320	3.53	137	34.42	295	22.35	V2-IST
MA1256.1	RAP2.12	AP2/ERF	3.28e-06	0.00201	0.104	613	398	398	1320	1.56	156	39.2	357	27.05	V2-IST
MA1232.1	AT4G28140	AP2/ERF	5.17e-06	0.00433	0.225	840	398	398	1320	1.36	206	51.76	516	39.09	V2-IST
MA1246.1	LEP	AP2/ERF	1.06e-05	0.00806	0.419	763	398	398	1320	1.05	211	53.02	538	40.76	V2-IST
MA1225.1	ERF5	AP2/ERF	2.29e-05	0.0179	0.932	791	398	398	1320	1.13	213	53.52	551	41.74	V2-IST
MA1257.1	ERF9	AP2/ERF	3.36e-05	0.023	1.2	694	398	398	1320	1.06	194	48.74	493	37.35	V2-IST
MA1236.1	ESE3	AP2/ERF	6.21e-05	0.0416	2.17	685	398	398	1320	1.03	192	48.24	492	37.27	V2-IST
# AME (Analysis of Motif Enrichment): Version 5.1.0 compiled on Oct 13 2019 at 23:09:44
# The format of this file is described at http://meme-suite.org//doc/ame-output-format.html.
# ame --verbose 1 --oc . --scoring avg --method fisher --hit-lo-fraction 0.25 --evalue-report-threshold 10.0 --control enhancers_V2.fa enhancers_husk.fa all.PANDA.meme
