## Supplementary material for "Identification of key tissue-specific, biological processes by integrating enhancer information in maize gene regulatory networks": Table_S2

### Sheet: Feuil1
Organ group	Tissue description	Growth stage at collection	Growth method	Tissue designation	No. of plants per replicate	Genotype	Seedlot
Root	Pooled roots (from emerging point to root tip)	4 DAS	Perlite, without direct light	DAS4_R	3	B73	B73_INRA_SMH2014
Leaf	Hypocotyl (from emerging point to 5 mm above meristematic ring)	4 DAS	Perlite, without direct light	DAS4_HY	3	B73	B73_INRA_SMH2014
	Pooled immature leaves (white parts of leaf 3 and onwards)	V2	Greenhouse	V2_LF-I	1	B73	B73_INRA_SMH2014
	Pooled leaf blades (green expanded parts of leaves 1 to 4)	V2	Greenhouse	V2_LF	1	B73	B73_INRA_SMH2014
	Leaf blade without midrib of last ligulated leaf	Pollen shed	Greenhouse	PS_LF	1	B73	B73_INRA_SMH2014
Internode	First internode below ear (1/3rd of internode immediately above node)	Pollen shed	Greenhouse	PS_IN1	1	B73	B73_INRA_SMH2014
Reproductive	Pooled silks, growing parts under husk	Pollen shed	Greenhouse	PS_SILK	1	B73	B73_INRA_SMH2014
	Tassel, pool of parts harboring fresh pollen	Pollen shed	Greenhouse	PS_TAS	1	B73	B73_INRA_SMH2014
	Pre-pollination ear, middle part (1/3rd top part and 1/5th bottom part removed)	Pollen shed	Greenhouse	PS_EAR	1	B73	B73_INRA_SMH2014
Seed	Whole seed (embryo, endosperm and pericarp), end of early development stage	12 DAP	Field (Summer 2017, South West France)	DAP12_S	1	B73	B73_INRA_SMH2014
	Whole seed (embryo, endosperm and pericarp), late filling stage	35 DAP	Field (Summer 2017, South West France)	DAP35_S	1	B73	B73_INRA_SMH2014
DAS: days after sowing; Vn: vegetative stage corresponding to the number n of ligulated (fully expanded) leaves; PS: pollen shed; DAP: days after pollination
