## Supplementary material for "Identification of key tissue-specific, biological processes by integrating enhancer information in maize gene regulatory networks": Table_S3

### Sheet: SuppTable3
GO.ID	Term	Annotated	Significant	Expected	P value	Ontology
GO:0006468	protein phosphorylation	392	144	109.64	4.4e-05	BP
GO:0015693	magnesium ion transport	6	6	1.68	0.00047	BP
GO:0016049	cell growth	73	34	20.42	0.00049	BP
GO:0006486	protein glycosylation	61	28	17.06	0.00197	BP
GO:0016197	endosomal transport	15	12	4.2	0.00248	BP
GO:0048765	root hair cell differentiation	36	18	10.07	0.00402	BP
GO:0007033	vacuole organization	14	9	3.92	0.00491	BP
GO:0050665	hydrogen peroxide biosynthetic process	10	7	2.8	0.0069	BP
GO:0080167	response to karrikin	8	6	2.24	0.00771	BP
GO:1902531	regulation of intracellular signal trans...	8	6	2.24	0.00771	BP
GO:0043966	histone H3 acetylation	6	5	1.68	0.00784	BP
GO:0005886	plasma membrane	445	147	120.3	0.0015	CC
GO:0005768	endosome	47	28	12.71	0.0031	CC
GO:0044433	cytoplasmic vesicle part	17	10	4.6	0.0056	CC
GO:0016023	cytoplasmic, membrane-bounded vesicle	30	15	8.11	0.0059	CC
GO:0044431	Golgi apparatus part	70	39	18.92	0.0067	CC
GO:0098588	bounding membrane of organelle	188	69	50.82	0.0087	CC
GO:0012505	endomembrane system	316	126	85.43	0.0098	CC
GO:0004674	protein serine/threonine kinase activity	138	61	38.76	0.00021	MF
GO:0046983	protein dimerization activity	160	64	44.94	0.00062	MF
GO:0015095	magnesium ion transmembrane transporter ...	7	6	1.97	0.00259	MF
GO:0004722	protein serine/threonine phosphatase act...	39	19	10.95	0.0048	MF
GO:0016773	phosphotransferase activity, alcohol gro...	420	158	117.96	0.00536	MF
GO:0004611	phosphoenolpyruvate carboxykinase activi...	6	5	1.69	0.00799	MF
GO:0004707	MAP kinase activity	6	5	1.69	0.00799	MF
GO:0016301	kinase activity	441	163	123.86	0.00888	MF
GO:0016757	transferase activity, transferring glyco...	176	64	49.43	0.00907	MF

### Sheet: Legend
GO.ID	Gene Ontology ID
Term	Ontology Term
Annotated	Number of annotated genes with this ID in the background
Significant	Number of observed annotated genes with this GOID in the gene set of interest
Expected	Number of expected annotated genes with this GOID in the gene set of interest under the null hypothesis
P value	P value computed using the elim algorithm from topGO
Ontology	Ontology: BP=Biological Process, CC=Cellular Component, MF=Molecular Function
