## Supplementary material for "Identification of key tissue-specific, biological processes by integrating enhancer information in maize gene regulatory networks": Table_S4

### Sheet: SuppTable4
GO.ID	Term	Annotated	Significant	Expected	P value	Ontology
GO:0010027	thylakoid membrane organization	34	31	8.87	1.5e-15	BP
GO:0042793	transcription from plastid promoter	15	15	3.92	1.7e-09	BP
GO:0000023	maltose metabolic process	22	18	5.74	6.8e-08	BP
GO:0019252	starch biosynthetic process	26	19	6.79	6.8e-07	BP
GO:0015995	chlorophyll biosynthetic process	17	14	4.44	1.9e-06	BP
GO:0001510	RNA methylation	33	21	8.61	5.9e-06	BP
GO:0006275	regulation of DNA replication	33	21	8.61	5.9e-06	BP
GO:0035304	regulation of protein dephosphorylation	21	15	5.48	1.7e-05	BP
GO:0016226	iron-sulfur cluster assembly	24	16	6.26	3.4e-05	BP
GO:0009658	chloroplast organization	56	37	14.62	7.8e-05	BP
GO:0009768	photosynthesis, light harvesting in phot...	7	7	1.83	8.1e-05	BP
GO:0000911	cytokinesis by cell plate formation	35	20	9.14	9.2e-05	BP
GO:0016117	carotenoid biosynthetic process	13	10	3.39	0.00018	BP
GO:0015979	photosynthesis	59	45	15.4	0.00035	BP
GO:0008283	cell proliferation	52	25	13.57	0.0005	BP
GO:0016572	histone phosphorylation	12	9	3.13	0.00054	BP
GO:0009220	pyrimidine ribonucleotide biosynthetic p...	21	13	5.48	0.00057	BP
GO:0006546	glycine catabolic process	5	5	1.31	0.0012	BP
GO:0045036	protein targeting to chloroplast	11	8	2.87	0.00159	BP
GO:0006633	fatty acid biosynthetic process	36	18	9.4	0.00174	BP
GO:0006281	DNA repair	126	48	32.89	0.00179	BP
GO:0019344	cysteine biosynthetic process	26	14	6.79	0.00231	BP
GO:0034660	ncRNA metabolic process	125	82	32.63	0.00272	BP
GO:0042023	DNA endoreduplication	19	11	4.96	0.00325	BP
GO:0009657	plastid organization	81	56	21.14	0.00377	BP
GO:0019953	sexual reproduction	44	20	11.48	0.00414	BP
GO:0048509	regulation of meristem development	23	12	6	0.00662	BP
GO:0006261	DNA-dependent DNA replication	63	32	16.44	0.00762	BP
GO:0006520	cellular amino acid metabolic process	135	55	35.24	0.0094	BP
GO:0006655	phosphatidylglycerol biosynthetic proces...	11	7	2.87	0.00965	BP
GO:0009507	chloroplast	484	223	130.55	7.3e-06	CC
GO:0009579	thylakoid	78	60	21.04	0.00053	CC
GO:0009654	photosystem II oxygen evolving complex	7	6	1.89	0.00205	CC
GO:0005732	small nucleolar ribonucleoprotein comple...	12	8	3.24	0.0046	CC
GO:0043232	intracellular non-membrane-bounded organ...	333	151	89.82	0.00719	CC
GO:0009528	plastid inner membrane	13	8	3.51	0.00915	CC
GO:0003735	structural constituent of ribosome	100	61	25.29	2.3e-14	MF
GO:0003723	RNA binding	320	127	80.93	6.4e-06	MF
GO:0031409	pigment binding	7	7	1.77	6.5e-05	MF
GO:0003678	DNA helicase activity	38	21	9.61	7.3e-05	MF
GO:0016168	chlorophyll binding	8	7	2.02	0.00041	MF
GO:0050308	sugar-phosphatase activity	5	5	1.26	0.00103	MF
GO:0003743	translation initiation factor activity	16	9	4.05	0.00799	MF

### Sheet: Legend
GO.ID	Gene Ontology ID
Term	Ontology Term
Annotated	Number of annotated genes with this ID in the background
Significant	Number of observed annotated genes with this GOID in the gene set of interest
Expected	Number of expected annotated genes with this GOID in the gene set of interest under the null hypothesis
P value	P value computed using the elim algorithm from topGO
Ontology	Ontology: BP=Biological Process, CC=Cellular Component, MF=Molecular Function
