## Supplementary material for "Identification of key tissue-specific, biological processes by integrating enhancer information in maize gene regulatory networks": Table_S5

### Sheet: Sheet1
Husk module ID	V2 modul ID	Jaccard Index*	Module Type	#Genes✝	Correspondance with Fig.2
1	1	0.974	shared	444
2	2	0.968	shared	927
3	3	0.591	shared	1269
4	4	0.906	shared	572
5	6	0.629	shared	698
6	7	0.5	shared	1196
8	10	1	shared	14
12	12	1	shared	5
13	13	0.917	shared	11
7	7	0.22	Husk	349	H.1
9	6	0.078	Husk	61	H.2
3	5	0.384	V2-IST	859	V2.1
6	8	0.398	V2-IST	811	V2.2
5	9	0.304	V2-IST	319	V2.3
*Only the top jaccard index of all husk x V2 pairwise comparisons is reported
✝For shared modules, only genes that present in both modules are counted. For tissue-specific modules, all genes are counted
