## Supplementary material for "Identification of key tissue-specific, biological processes by integrating enhancer information in maize gene regulatory networks": Table_S6

### Sheet: Husk_1 V2-IST_1
GO.ID	Term	Annotated	Significant	Expected	P value	ontology
GO:0019538	protein metabolic process	1144	29	19	0.0058	BP

### Sheet: Husk_3  V2-IST_3
GO.ID	Term	Annotated	Significant	Expected	P value	ontology
GO:0007017	microtubule-based process	84	5	1.29	0.0088	BP
GO:0043933	macromolecular complex subunit organization	327	11	5.02	0.0098	BP

### Sheet: Husk_4 V2-IST_4
GO.ID	Term	Annotated	Significant	Expected	P value	ontology
GO:0048518	positive regulation of biological process	260	9	3.47	0.0066	BP
GO:0009814	defense response, incompatible interaction	43	5	0.57	0.0067	BP

### Sheet: Legend
GO.ID	Gene Ontology ID
Term	Ontology Term
Annotated	Number of annotated genes with this ID in the background
Significant	Number of observed annotated genes with this GOID in the gene set of interest
Expected	Number of expected annotated genes with this GOID in the gene set of interest under the null hypothesis
P value	P value computed using the elim algorithm from topGO
Ontology	Ontology: BP=Biological Process, CC=Cellular Component, MF=Molecular Function
