## Supplementary material for "Identification of key tissue-specific, biological processes by integrating enhancer information in maize gene regulatory networks": Table_S7

### Sheet: Husk_7_H.1
GO.ID	Term	Annotated	Significant	Expected	P value	ontology
GO:0000724	double-strand break repair via homologou...	25	4	0.36	0.00038	BP
GO:0006396	RNA processing	236	10	3.39	0.00164	BP
GO:0010090	trichome morphogenesis	27	3	0.39	0.00641	BP
GO:0045010	actin nucleation	27	3	0.39	0.00641	BP
GO:0071554	cell wall organization or biogenesis	165	7	2.37	0.00859	BP
GO:0022402	cell cycle process	128	6	1.84	0.00938	BP
GO:0044085	cellular component biogenesis	379	13	5.44	0.0191	BP
GO:0010026	trichome differentiation	29	4	0.42	0.02718	BP
GO:0043623	cellular protein complex assembly	127	7	1.82	0.04671	BP
GO:0016413	O-acetyltransferase activity	16	3	0.23	0.0014	MF

### Sheet: Husk_9_H.2
GO.ID	Term	Annotated	Significant	Expected	P value	ontology
GO:1901363	heterocyclic compound binding	1804	20	12.92	0.0076	MF
GO:0097159	organic cyclic compound binding	1807	20	12.94	0.0078	MF

### Sheet: V2-IST_5_V2.1
GO.ID	Term	Annotated	Significant	Expected	P value	ontology
GO:2000022	regulation of jasmonic acid mediated sig...	8	3	0.11	0.00014	BP
GO:0044272	sulfur compound biosynthetic process	62	5	0.87	0.00163	BP
GO:0031347	regulation of defense response	65	5	0.92	0.00201	BP
GO:0042537	benzene-containing compound metabolic pr...	19	3	0.27	0.00219	BP
GO:0016226	iron-sulfur cluster assembly	21	3	0.3	0.00295	BP
GO:0019684	photosynthesis, light reaction	45	4	0.63	0.00343	BP
GO:1903506	regulation of nucleic acid-templated tra...	569	16	8.02	0.00404	BP
GO:0042440	pigment metabolic process	49	4	0.69	0.00468	BP
GO:0098656	anion transmembrane transport	25	3	0.35	0.00489	BP
GO:0006779	porphyrin-containing compound biosynthet...	26	3	0.37	0.00548	BP
GO:0009073	aromatic amino acid family biosynthetic ...	26	3	0.37	0.00548	BP
GO:0009725	response to hormone	214	11	3.02	0.03851	BP
GO:0015672	monovalent inorganic cation transport	64	5	0.9	0.04163	BP
GO:0009719	response to endogenous stimulus	248	11	3.49	0.07312	BP
GO:0009755	hormone-mediated signaling pathway	97	8	1.37	0.08065	BP
GO:0003714	transcription corepressor activity	14	3	0.21	0.001	MF
GO:0016491	oxidoreductase activity	385	12	5.7	0.0095	MF

### Sheet: V2-IST_8_V2.2
GO.ID	Term	Annotated	Significant	Expected	P value	ontology
GO:0034645	cellular macromolecule biosynthetic proc...	960	26	16.19	0.0051	BP
GO:0007062	sister chromatid cohesion	26	3	0.44	0.009	BP
GO:0003723	RNA binding	317	12	5.3	0.0056	MF

### Sheet: V2-IST_9_V2.3
GO.ID	Term	Annotated	Significant	Expected	P value	ontology
GO:0006461	protein complex assembly	151	7	2.28	0.0071	BP
