## Supplementary material for "Identification of key tissue-specific, biological processes by integrating enhancer information in maize gene regulatory networks": Table_S8

### Sheet: AAATTAGTTYAT
Target_ID	Optimal_offset	p-value	E-value	q-value	Overlap	Query_consensus	Target_consensus	Orientation
MA1330.1	0	0.00153028	0.748306	0.433502	15	AAATTAGTTTATTTT	TAATTAATTACATTT	-
MA1327.1	7	0.00215159	1.05213	0.433502	15	AAATTAGTTTATTTT	AATTTATTAATTAATTAAGATT	-
MA1383.1	-2	0.00243249	1.18949	0.433502	13	AAATTAGTTTATTTT	ATTAGAATATTCTTT	+
MA0934.1	-1	0.0030023	1.46812	0.433502	8	AAATTAGTTTATTTT	AATTAATT	+
MA1328.1	0	0.00381575	1.8659	0.433502	15	AAATTAGTTTATTTT	TAATTAATGATTAAA	-
MA1329.1	0	0.00403298	1.97213	0.433502	15	AAATTAGTTTATTTT	TAATTAATTAAGTTT	+
MA1173.1	-1	0.00530262	2.59298	0.433502	14	AAATTAGTTTATTTT	AATTCGGTTACGGTT	-
MA1391.1	-1	0.00531348	2.59829	0.433502	11	AAATTAGTTTATTTT	AATTCGGTTAT	-
MA1269.1	1	0.00534297	2.61271	0.433502	13	AAATTAGTTTATTTT	AAAGTTACTTTTTC	-
MA0932.1	-1	0.00597789	2.92319	0.433502	8	AAATTAGTTTATTTT	AATTAATT	+
MA1355.1	-1	0.00657376	3.21457	0.433502	14	AAATTAGTTTATTTT	AATTAGGGTTTAATT	-
MA1037.1	0	0.00737583	3.60678	0.433502	9	AAATTAGTTTATTTT	AAGTTAGGT	+
MA0933.1	-1	0.00753589	3.68505	0.433502	8	AAATTAGTTTATTTT	AATTAAAT	+
MA1389.1	-2	0.00811803	3.96971	0.433502	13	AAATTAGTTTATTTT	ATTGGAATATTCTTT	-
# Tomtom (Motif Comparison Tool): Version 5.1.1 compiled on Feb 1 2020 at 23:13:16
# The format of this file is described at http://meme-suite.org//doc/tomtom-output-format.html.
# tomtom -no-ssc -oc . -verbosity 1 -min-overlap 5 -mi 1 -dist pearson -evalue -thresh 10.0 -time 300 query_motifs db/JASPAR/JASPAR2018_CORE_plants_non-redundant.meme

### Sheet: AAGGGATTTYTATTT
Target_ID	Optimal_offset	p-value	E-value	q-value	Overlap	Target_consensus	Orientation
MA1191.1	1	0.000764029	0.37361	0.306358	14	TAAGATATTTTTTTA	-
MA1182.1	-1	0.000780622	0.381724	0.306358	12	AGATATTTTTTT	+
MA1168.1	0	0.00125961	0.61595	0.306358	14	AAAAGAATCTTCTT	+
MA1184.1	1	0.00125961	0.61595	0.306358	13	TAAGATATTTTTTT	-
MA1401.1	1	0.00241686	1.18185	0.323684	11	TAAGATATTTTT	-
MA1187.1	-1	0.00259047	1.26674	0.323684	10	AGATATTTTT	+
MA1183.1	-3	0.0026617	1.30157	0.323684	11	AGATATTTTTT	+
MA1190.1	-3	0.0026617	1.30157	0.323684	11	AGATATTTTTT	+
MA1185.1	-1	0.0039857	1.94901	0.430838	10	AGATATTTTT	+
MA1163.1	0	0.00482187	2.35789	0.469103	14	AAAAGAATATTCTT	+
MA1385.1	0	0.00619235	3.02806	0.529081	15	AAAAGAATATTTTAA	-
MA1389.1	0	0.00652606	3.19124	0.529081	15	ATTGGAATATTCTTT	-
MA0082.1	-5	0.00743264	3.63456	0.556227	10	ATTTCCATTTTTGG	-
MA1012.1	-5	0.00967801	4.73255	0.627603	10	CTTTCTATTTTTGG	+
# Tomtom (Motif Comparison Tool): Version 5.1.1 compiled on Feb 1 2020 at 23:13:16
# The format of this file is described at http://meme-suite.org//doc/tomtom-output-format.html.
# tomtom -no-ssc -oc . -verbosity 1 -min-overlap 5 -mi 1 -dist pearson -evalue -thresh 10.0 -time 300 query_motifs db/JASPAR/JASPAR2018_CORE_plants_non-redundant.meme

### Sheet: GTTCYCAAACTAGCC
Target_ID	Optimal_offset	p-value	E-value	q-value	Overlap	Target_consensus	Orientation
MA0556.1	-1	0.00982682	4.80532	1	14	TTCCAAAAATGGAAA	+
# Tomtom (Motif Comparison Tool): Version 5.1.1 compiled on Feb 1 2020 at 23:13:16
# The format of this file is described at http://meme-suite.org//doc/tomtom-output-format.html.
# tomtom -no-ssc -oc . -verbosity 1 -min-overlap 5 -mi 1 -dist pearson -evalue -thresh 10.0 -time 300 query_motifs db/JASPAR/JASPAR2018_CORE_plants_non-redundant.meme
