## Supplementary material for "Identification of key tissue-specific, biological processes by integrating enhancer information in maize gene regulatory networks": Table_S10

### Sheet: AAGGGATTTYTATTT
GO.ID	Term	Annotated	Significant	Expected	P-value elim	ontology
GO:0030258	lipid modification	45	5	1.15	0.0053	BP
GO:0048366	leaf development	68	6	1.73	0.0072	BP
GO:0008104	protein localization	214	12	5.45	0.0076	BP

### Sheet: AAATTAGTTYATTTT
GO.ID	Term	Annotated	Significant	Expected	P-value elim	ontology
GO:0008017	microtubule binding	43	6	1.63	0.00507	MF

### Sheet: GTTCYCAAACTAGCC
GO.ID	Term	Annotated	Significant	Expected	P-value elim	ontology
GO:0016853	isomerase activity	72	9	2.77	0.0016	MF
