## Supplementary material for "Identification of key tissue-specific, biological processes by integrating enhancer information in maize gene regulatory networks": Table_S11

### Sheet: Supplementary_Table_V2-IST_TIR_
GO.ID	Term	Annotated	Significant	Expected	elim	adjPclassic	adjPparentchild	ontology
GO:0043648	dicarboxylic acid metabolic process	15	3	0.18	0.00064	0.008	0.113455	BP
GO:0009073	aromatic amino acid family biosynthetic ...	26	3	0.31	0.00333	0.0195882	0.1235	BP
GO:0044283	small molecule biosynthetic process	222	10	2.63	0.00534	0.00666667	0.175267	BP
GO:1901576	organic substance biosynthetic process	1347	27	15.93	0.00814	0.00811111	0.021	BP
GO:0044249	cellular biosynthetic process	1300	26	15.37	0.01186	0.0108	0.021	BP
GO:1901566	organonitrogen compound biosynthetic pro...	393	14	4.65	0.01197	0.00666667	0.0937	BP
GO:0019752	carboxylic acid metabolic process	336	12	3.97	0.01377	0.00671429	0.815739	BP
GO:0044763	single-organism cellular process	1826	32	21.6	0.0148	0.0122857	0.0422222	BP
GO:0006082	organic acid metabolic process	344	12	4.07	0.01599	0.00671429	0.023	BP
GO:0043436	oxoacid metabolic process	344	12	4.07	0.01599	0.00671429	1	BP
GO:1901564	organonitrogen compound metabolic proces...	553	16	6.54	0.01753	0.00671429	0.021	BP
GO:0044699	single-organism process	2334	37	27.6	0.04657	0.0191875	0.0405	BP
GO:0016053	organic acid biosynthetic process	149	7	1.76	0.04669	0.0122857	0.162846	BP
GO:0046394	carboxylic acid biosynthetic process	149	7	1.76	0.04669	0.0122857	0.318263	BP
GO:0044711	single-organism biosynthetic process	567	17	6.71	0.04824	0.00666667	0.0405	BP
